# gplas: a comprehensive tool for plasmid analysis using short-read graphs

**DOI:** 10.1101/835900

**Authors:** Sergio Arredondo-Alonso, Martin Bootsma, Yaïr Hein, Malbert R.C. Rogers, Jukka Corander, Rob JL Willems, Anita C. Schürch

## Abstract

**Summary:** Plasmids can horizontally transmit genetic traits, enabling rapid bacterial adaptation to new environments and hosts. Short-read whole-genome sequencing data is often applied to large-scale bacterial comparative genomics projects but the reconstruction of plasmids from these data is facing severe limitations, such as the inability to distinguish plasmids from each other in a bacterial genome. We developed gplas, a new approach to reliably separate plasmid contigs into discrete components using sequence composition, coverage, assembly graph information and clustering based on a pruned network of plasmid unitigs. Gplas facilitates the analysis of large numbers of bacterial isolates and allows a detailed analysis of plasmid epidemiology based solely on short read sequence data.

**Availability and implementation:** Gplas is written in R, Bash and uses a Snakemake pipeline as a workflow management system. Gplas is available under the GNU General Public License v3.0 at https://gitlab.com/sirarredondo/gplas.git
