## Supplementary Table S1 for "gplas: a comprehensive tool for plasmid analysis using short-read graphs"

Sample	Genus	Species	Plasmids	Short-reads	Long-reads	Reference
SAMN10819801	Citrobacter	braakii	4	SRR8482582	SRR8494941	https://doi.org/10.1101/530824
SAMN10819803	Enterobacter	kobei	6	SRR8482568	SRR8494942	https://doi.org/10.1101/530824
SAMN10819805	Klebsiella	pneumoniae	1	SRR8482567	SRR8494915	https://doi.org/10.1101/530826
SAMN10819806	Enterobacter	kobei	4	SRR8482579	SRR8494922	https://doi.org/10.1101/530827
SAMN10819807	Klebsiella	pneumoniae	3	SRR8482569	SRR8494936	https://doi.org/10.1101/530828
SAMN10819809	Enterobacter	cloacae	3	SRR8482577	SRR8494935	https://doi.org/10.1101/530830
SAMN10819810	Citrobacter	freundii	1	SRR8482575	SRR8494924	https://doi.org/10.1101/530831
SAMN10819811	Citrobacter	braakii	5	SRR8482581	SRR8494937	https://doi.org/10.1101/530832
SAMN10819812	Enterobacter	cloacae	3	SRR8482570	SRR8494921	https://doi.org/10.1101/530833
SAMN10819813	Shigella	dysenteriae	1	SRR8482576	SRR8494919	https://doi.org/10.1101/530834
SAMN10819814	Enterobacter	cloacae	4	SRR8482574	SRR8494944	https://doi.org/10.1101/530835
SAMN10819815	Escherichia	coli	3	SRR8482571	SRR8494943	https://doi.org/10.1101/530836
SAMN10819817	Citrobacter	freundii	3	SRR8482583	SRR8494938	https://doi.org/10.1101/530837
SAMN10819818	Citrobacter	gillenii	5	SRR8482573	SRR8494918	https://doi.org/10.1101/530838
SAMN10819819	Klebsiella	pneumoniae	5	SRR8482586	SRR8494939	https://doi.org/10.1101/530839
SAMN10819847	Escherichia	coli	0	SRR8482585	SRR8494940	https://doi.org/10.1101/530840
INF042	Klebsiella	pneumoniae	2	ERR1023775	SRR5665597	10.1099/mgen.0.000132
INF059	Klebsiella	pneumoniae	2	ERR1023792	SRR5665596	10.1099/mgen.0.000133
INF164	Klebsiella	pneumoniae	4	SRR5665578	SRR5665590	10.1099/mgen.0.000134
KSB1_7G	Klebsiella	pneumoniae	2	ERR1023649	SRR5665595	10.1099/mgen.0.000135
KSB1_9D	Klebsiella	pneumoniae	3	SRR5665580	SRR5665599	10.1099/mgen.0.000136
KSB2_1B	Klebsiella	pneumoniae	10	ERR1023685	SRR5665598	10.1099/mgen.0.000137
E4239	Enterococcus	faecium	3	ERR2778389	10.6084/m9.figshare.7046804	https://doi.org/10.1101/530725
E4457	Enterococcus	faecium	11	ERR2779768	10.6084/m9.figshare.7046804	https://doi.org/10.1101/530726
E7591	Enterococcus	faecium	4	ERR2779672	10.6084/m9.figshare.7046804	https://doi.org/10.1101/530727
VREC0693	Escherichia	coli	4	ERR2137889	ERR3284704	10.1128/mSphere.00130-19
VRES1160	Escherichia	coli	4	ERR1878359	ERR3284709	10.1128/mSphere.00130-18
VREC1428	Escherichia	coli	6	ERR2138475	ERR3284707	10.1128/mSphere.00130-17
